# Integrated transcriptomic, metabolomic, and lipidomic analyses reveal a unique lipid profile of regulatory T cells upon activation

**DOI:** 10.1101/2024.12.15.627377

**Authors:** Yohei Sato, Misa Yura, Alana Chandler, Yamato Hanawa, Akihito Tsubota

## Abstract

Regulatory T cells (Tregs) exhibit stable FOXP3 expression and regulate the immune response through suppressive activity. Their unique metabolic properties include reduced glycolysis and increased oxidative phosphorylation. We combined transcriptomic, metabolomic, and lipidomic analyses to dissect the metabolic dynamics of Tregs upon activation. Combined metabolomic and lipidomic analyses showed that freshly isolated and activated Tregs had distinct metabolomic and lipidomic properties, respectively. Activated Tregs contained omega-3 long-chain polyunsaturated fatty acid (PUFA)-rich diglycerides and triglycerides. These were supported by transcriptomics data, showing upregulation of PPAR-alpha and PPAR-gamma. Activated Tregs exhibited increased ceramide production, consistent with the upregulation of ceramide synthase and sphingomyelin synthase. Confocal microscopy revealed that Tregs were enriched in lysosomes and peroxisomes compared with effector T cells upon activation. Our data confirm the unique metabolic properties of Tregs, especially those characterized by omega-3 long-chain PUFA-rich triglycerides and ceramides, together with enriched lysosomes and peroxisomes, which correspond to metabolic alterations.
