## Supplementary material for "Integrated transcriptomic, metabolomic, and lipidomic analyses reveal a unique lipid profile of regulatory T cells upon activation": Table.S5

### Sheet: Sheet1
ID	Metabolite	PubChem CID	HMDB ID	Concentration (pmol/106 cells)																				Comparative Analysis
				Teff			Treg			ActivatedTeff			ActivatedTreg			Teff		Treg		ActivatedTeff		ActivatedTreg		Treg vs Teff			ActivatedTeff vs Teff			ActivatedTreg vs Teff			ActivatedTeff vs Treg			ActivatedTreg vs Treg			ActivatedTreg vs ActivatedTeff
				Teff1	Teff2	Teff3	Treg1	Treg2	Treg3	Activated Teff1	Activated Teff2	Activated Teff3	Activated Treg1	Activated Treg2	Activated Treg3	Mean	S.D.	Mean	S.D.	Mean	S.D.	Mean	S.D.	Ratio ¶	p-value ||		Ratio ¶	p-value ||		Ratio ¶	p-value ||		Ratio ¶	p-value ||		Ratio ¶	p-value ||		Ratio ¶	p-value ||
A_0006	2-Hydroxybutyric acid	440864	HMDB0000008	N.D.	N.D.	N.D.	N.D.	N.D.	N.D.	N.D.	N.D.	N.D.	N.D.	N.D.	N.D.	N.A.	N.A.	N.A.	N.A.	N.A.	N.A.	N.A.	N.A.	N.A.	N.A.		N.A.	N.A.		N.A.	N.A.		N.A.	N.A.		N.A.	N.A.		N.A.	N.A.
A_0021	2-Oxoglutaric acid	51	HMDB0000208	N.D.	N.D.	N.D.	N.D.	N.D.	N.D.	N.D.	N.D.	N.D.	N.D.	N.D.	N.D.	N.A.	N.A.	N.A.	N.A.	N.A.	N.A.	N.A.	N.A.	N.A.	N.A.		N.A.	N.A.		N.A.	N.A.		N.A.	N.A.		N.A.	N.A.		N.A.	N.A.
A_0008	2-Oxoisovaleric acid	49	HMDB0000019	N.D.	N.D.	N.D.	N.D.	N.D.	N.D.	N.D.	N.D.	N.D.	N.D.	N.D.	N.D.	N.A.	N.A.	N.A.	N.A.	N.A.	N.A.	N.A.	N.A.	N.A.	N.A.		N.A.	N.A.		N.A.	N.A.		N.A.	N.A.		N.A.	N.A.		N.A.	N.A.
A_0037	2-Phosphoglyceric acid	439278	HMDB0003391	N.D.	N.D.	N.D.	N.D.	N.D.	N.D.	N.D.	N.D.	N.D.	N.D.	N.D.	N.D.	N.A.	N.A.	N.A.	N.A.	N.A.	N.A.	N.A.	N.A.	N.A.	N.A.		N.A.	N.A.		N.A.	N.A.		N.A.	N.A.		N.A.	N.A.		N.A.	N.A.
A_0005	3-Hydroxybutyric acid	441	HMDB0000011,HMDB0000357,HMDB0000442	408.42	N.D.	N.D.	N.D.	N.D.	N.D.	168.485	152.518	198.278	176.773	187.295	163.925	408.42	N.A.	N.A.	N.A.	173.093	23.2253	175.998	11.704	<1	N.A.		0.423813	N.A.		0.430923	N.A.		1<	N.A.		1<	N.A.		1.01678	0.85917
A_0038	3-Phosphoglyceric acid	439183	HMDB0000807	902.148	750.597	887.247	1238.58	1150.35	1240.8	157.778	156.781	130.565	164.037	153.649	165.604	846.664	83.5298	1209.91	51.5892	148.375	15.4314	161.097	6.49743	1.42903	0.0055621	**	0.175246	0.003733	**	0.190272	0.0047077	**	0.122633	0.00031419	***	0.133148	0.00068116	***	1.08574	0.28916
A_0056	6-Phosphogluconic acid	91493	HMDB0001316	N.D.	N.D.	N.D.	N.D.	N.D.	N.D.	35.598	N.D.	49.8362	29.6902	32.7249	N.D.	N.A.	N.A.	N.A.	N.A.	42.7171	10.0679	31.2076	2.14587	N.A.	N.A.		1<	N.A.		1<	N.A.		1<	N.A.		1<	N.A.		0.730564	0.3438
A_0073	Acetyl CoA_divalent	444493		N.D.	N.D.	N.D.	N.D.	N.D.	N.D.	N.D.	N.D.	N.D.	N.D.	N.D.	N.D.	N.A.	N.A.	N.A.	N.A.	N.A.	N.A.	N.A.	N.A.	N.A.	N.A.		N.A.	N.A.		N.A.	N.A.		N.A.	N.A.		N.A.	N.A.		N.A.	N.A.
C_0055	Adenine	190	HMDB0000034	N.D.	N.D.	N.D.	N.D.	N.D.	N.D.	N.D.	N.D.	N.D.	N.D.	N.D.	N.D.	N.A.	N.A.	N.A.	N.A.	N.A.	N.A.	N.A.	N.A.	N.A.	N.A.		N.A.	N.A.		N.A.	N.A.		N.A.	N.A.		N.A.	N.A.		N.A.	N.A.
C_0139	Adenosine	60961	HMDB0000050	6.34549	7.98002	9.45127	6.55273	5.09017	5.98237	3.85746	5.36335	3.55407	3.15857	4.15227	3.80167	7.92559	1.55361	5.87509	0.737158	4.25829	0.968954	3.70417	0.503976	0.741281	0.13537		0.537284	0.03394	*	0.467368	0.03237	*	0.724805	0.087636		0.630488	0.017573	*	0.869872	0.44407
A_0075	ADP	6022	HMDB0001341	210.955	246.059	274.685	315.548	336.164	329.973	161.071	144.285	148.282	183.813	182.477	187.05	243.9	31.9198	327.228	10.5786	151.212	8.76859	184.446	2.35144	1.34165	0.03503	*	0.619978	0.030061	*	0.756239	0.083348		0.462101	3.2012e-05	***	0.563663	0.0011819	**	1.21978	0.017051	*
C_0009	Ala	602	HMDB0000161,HMDB0001310	4164.3	4569.25	4368.88	5064.07	4731.11	5093.07	1743.15	1738.19	1778.01	1673.36	1677.83	1685.54	4367.48	202.48	4962.75	201.127	1753.12	21.7024	1678.91	6.15821	1.1363	0.022504	*	0.401403	0.0018021	**	0.384412	0.0018697	**	0.353255	0.0011678	**	0.338302	0.0012367	**	0.957672	0.020779	*
A_0065	AMP	6083	HMDB0000045	88.2536	102.081	91.3559	N.D.	N.D.	N.D.	81.7097	89.4186	87.7715	101.09	95.6494	98.5706	93.897	7.2556	N.A.	N.A.	86.2999	4.05967	98.4367	2.72287	<1	N.A.		0.919092	0.20762		1.04835	0.39663		1<	N.A.		1<	N.A.		1.14064	0.016856	*
C_0058	Anthranilic acid	227	HMDB0001123	N.D.	N.D.	N.D.	N.D.	N.D.	N.D.	N.D.	N.D.	N.D.	N.D.	N.D.	N.D.	N.A.	N.A.	N.A.	N.A.	N.A.	N.A.	N.A.	N.A.	N.A.	N.A.		N.A.	N.A.		N.A.	N.A.		N.A.	N.A.		N.A.	N.A.		N.A.	N.A.
C_0093	Arg	6322	HMDB0000517,HMDB0003416	33028.1	34779	31401.5	38795.8	39987	42538.2	12498	13381	12979.1	11799.3	12137.4	12886.3	33069.5	1689.09	40440.3	1911.98	12952.7	442.107	12274.3	556.279	1.22289	0.007769	**	0.39168	0.0013349	**	0.371168	0.00090776	***	0.320291	0.00099324	***	0.303517	0.00071782	***	0.947629	0.17719
C_0051	Asn	236	HMDB0000168,HMDB0033780	10538.5	10871.3	11001.8	12296.7	12397.7	12793.9	4428.66	4492.94	4359.94	4142.1	4189.54	4203.67	10803.9	238.924	12496.1	262.792	4427.18	66.5092	4178.44	32.2515	1.15663	0.0012224	**	0.409778	0.00019406	***	0.386754	0.0003494	***	0.354286	0.00016405	***	0.33438	0.00027616	***	0.943815	0.011135	*
C_0054	Asp	424	HMDB0000191,HMDB0006483	7152.71	7887.65	7695.9	8910.26	8271.75	8723.75	2984.91	2833.81	2869.73	2849.04	2894.64	2803.19	7578.76	381.215	8635.25	328.323	2896.15	78.9411	2848.96	45.7231	1.1394	0.022858	*	0.382141	0.0015328	**	0.375914	0.0019068	**	0.335387	0.00061899	***	0.329922	0.0008828	***	0.983705	0.43238
A_0082	ATP	5957	HMDB0000538	569.988	545.563	532.982	765.828	673.379	759.169	235.295	231.163	209.403	237.562	210.657	228.746	549.511	18.8165	732.792	51.5609	225.287	13.9103	225.655	13.7161	1.33353	0.016278	*	0.409978	3.5047e-05	***	0.410647	3.6543e-05	***	0.307437	0.0019926	**	0.307939	0.0020247	**	1.00163	0.97554
C_0029	Betaine	247	HMDB0000043	1026.18	1082.51	1075.5	1278.56	1153.28	1304.68	452.347	414.14	421.676	418.104	404.754	389.15	1061.4	30.7011	1245.51	80.9314	429.388	20.2372	404.003	14.4917	1.17346	0.044933	*	0.40455	2.6933e-05	***	0.380634	8.6547e-05	***	0.344749	0.0020309	**	0.324368	0.002387	**	0.940881	0.15946
C_0034	Betaine aldehyde_+H2O	249		N.D.	N.D.	N.D.	N.D.	N.D.	N.D.	N.D.	N.D.	N.D.	N.D.	N.D.	N.D.	N.A.	N.A.	N.A.	N.A.	N.A.	N.A.	N.A.	N.A.	N.A.	N.A.		N.A.	N.A.		N.A.	N.A.		N.A.	N.A.		N.A.	N.A.		N.A.	N.A.
A_0062	cAMP	6076	HMDB0000058	N.D.	N.D.	N.D.	N.D.	N.D.	N.D.	N.D.	N.D.	N.D.	N.D.	N.D.	N.D.	N.A.	N.A.	N.A.	N.A.	N.A.	N.A.	N.A.	N.A.	N.A.	N.A.		N.A.	N.A.		N.A.	N.A.		N.A.	N.A.		N.A.	N.A.		N.A.	N.A.
C_0120	Carnosine	439224	HMDB0000033	88.0207	75.7362	107.345	118.985	118.852	118.112	49.4071	40.372	47.7557	44.7393	41.4056	40.6586	90.3673	15.9345	118.65	0.470436	45.8449	4.8111	42.2678	2.17269	1.31297	0.091388		0.507318	0.031427	*	0.467734	0.032679	*	0.386389	0.0013273	**	0.356241	0.00014927	***	0.921974	0.33112
A_0071	CDP	6132	HMDB0001546	N.D.	N.D.	N.D.	N.D.	N.D.	N.D.	N.D.	N.D.	N.D.	N.D.	N.D.	N.D.	N.A.	N.A.	N.A.	N.A.	N.A.	N.A.	N.A.	N.A.	N.A.	N.A.		N.A.	N.A.		N.A.	N.A.		N.A.	N.A.		N.A.	N.A.		N.A.	N.A.
A_0064	cGMP	24316	HMDB0001314	N.D.	N.D.	N.D.	N.D.	N.D.	N.D.	N.D.	N.D.	N.D.	N.D.	N.D.	N.D.	N.A.	N.A.	N.A.	N.A.	N.A.	N.A.	N.A.	N.A.	N.A.	N.A.		N.A.	N.A.		N.A.	N.A.		N.A.	N.A.		N.A.	N.A.		N.A.	N.A.
C_0018	Choline	305	HMDB0000097	1656.74	1947.93	2027.74	2103.14	2237.7	2474.26	691.69	702.411	767.498	662.415	595.46	767.254	1877.47	195.279	2271.7	187.885	720.533	41.025	675.043	86.5902	1.20998	0.065464		0.383779	0.0073154	**	0.35955	0.0032356	**	0.317178	0.0035	**	0.297153	0.0012477	**	0.936866	0.47395
A_0034	cis-Aconitic acid	643757	HMDB0000072	89.7916	N.D.	N.D.	N.D.	N.D.	N.D.	37.0229	40.9432	38.1483	40.2709	44.0334	38.8985	89.7916	N.A.	N.A.	N.A.	38.7048	2.0185	41.0676	2.65855	<1	N.A.		0.431051	N.A.		0.457366	N.A.		1<	N.A.		1<	N.A.		1.06105	0.2919
A_0041	Citric acid	311	HMDB0000094	5128.45	5726.74	5300.04	6136.74	6648.31	6670.61	1981.28	1939.13	2006.89	1935.9	2063.14	1834.45	5385.07	308.078	6485.22	302.002	1975.77	34.2149	1944.5	114.584	1.2043	0.011549	*	0.366897	0.002451	**	0.36109	0.0009323	***	0.304657	0.0013229	**	0.299835	0.00042012	***	0.984173	0.689
C_0094	Citrulline	9750	HMDB0000904	329.715	372.77	395.492	427.399	415.986	483.144	156.891	167.545	170.747	144.301	155.901	163.784	365.992	33.408	442.177	35.9348	165.061	7.25455	154.662	9.80063	1.20816	0.055		0.450996	0.0069675	**	0.422584	0.0050563	**	0.373292	0.0042427	**	0.349775	0.0031582	**	0.937001	0.21956
A_0060	CMP	6131	HMDB0000095	N.D.	N.D.	N.D.	N.D.	N.D.	N.D.	N.D.	N.D.	N.D.	N.D.	N.D.	N.D.	N.A.	N.A.	N.A.	N.A.	N.A.	N.A.	N.A.	N.A.	N.A.	N.A.		N.A.	N.A.		N.A.	N.A.		N.A.	N.A.		N.A.	N.A.		N.A.	N.A.
A_0068	CoA_divalent	87642		N.D.	N.D.	N.D.	N.D.	N.D.	N.D.	N.D.	N.D.	N.D.	N.D.	N.D.	N.D.	N.A.	N.A.	N.A.	N.A.	N.A.	N.A.	N.A.	N.A.	N.A.	N.A.		N.A.	N.A.		N.A.	N.A.		N.A.	N.A.		N.A.	N.A.		N.A.	N.A.
C_0048	Creatine	586	HMDB0000064	1695.26	1608.31	1559.2	1856.35	1696.79	1660.08	611.329	588.121	520.909	524.496	533.629	508.22	1620.92	68.9015	1737.74	104.346	573.453	46.9608	522.115	12.8704	1.07207	0.19178		0.353782	6.9109e-05	***	0.32211	0.00093839	***	0.33	0.0006194	***	0.300457	0.0021547	**	0.910476	0.19265
C_0025	Creatinine	588	HMDB0000562	1122.52	1099.33	1183.13	1297.99	1267.7	1359.13	420.94	443.419	432.336	394.616	416.059	385.036	1134.99	43.2672	1308.27	46.5756	432.232	11.2396	398.57	15.8854	1.15267	0.0092856	**	0.380823	0.00066721	***	0.351165	0.00033037	***	0.330384	0.00052364	***	0.304654	0.00027605	***	0.922122	0.045842	*
A_0079	CTP	6176	HMDB0000082	N.D.	N.D.	N.D.	N.D.	N.D.	N.D.	N.D.	N.D.	N.D.	N.D.	N.D.	N.D.	N.A.	N.A.	N.A.	N.A.	N.A.	N.A.	N.A.	N.A.	N.A.	N.A.		N.A.	N.A.		N.A.	N.A.		N.A.	N.A.		N.A.	N.A.		N.A.	N.A.
C_0037	Cys	594	HMDB0000574,HMDB0003417	N.D.	N.D.	N.D.	N.D.	N.D.	N.D.	N.D.	N.D.	N.D.	N.D.	N.D.	N.D.	N.A.	N.A.	N.A.	N.A.	N.A.	N.A.	N.A.	N.A.	N.A.	N.A.		N.A.	N.A.		N.A.	N.A.		N.A.	N.A.		N.A.	N.A.		N.A.	N.A.
C_0130	Cytidine	6175	HMDB0000089	72.7812	67.1912	68.0178	73.8438	63.7955	75.9107	17.7874	16.7846	17.8175	15.4495	17.383	15.1472	69.33	3.01721	71.1833	6.48097	17.4632	0.587834	15.9932	1.21303	1.02673	0.68558		0.251885	0.00077618	***	0.230682	0.00023971	***	0.245327	0.0045452	**	0.224676	0.0035673	**	0.915824	0.15882
C_0022	Cytosine	597	HMDB0000630	N.D.	N.D.	N.D.	N.D.	N.D.	N.D.	N.D.	N.D.	N.D.	N.D.	N.D.	N.D.	N.A.	N.A.	N.A.	N.A.	N.A.	N.A.	N.A.	N.A.	N.A.	N.A.		N.A.	N.A.		N.A.	N.A.		N.A.	N.A.		N.A.	N.A.		N.A.	N.A.
A_0081	dATP	15993	HMDB0001532	N.D.	N.D.	N.D.	N.D.	N.D.	N.D.	N.D.	N.D.	N.D.	N.D.	N.D.	N.D.	N.A.	N.A.	N.A.	N.A.	N.A.	N.A.	N.A.	N.A.	N.A.	N.A.		N.A.	N.A.		N.A.	N.A.		N.A.	N.A.		N.A.	N.A.		N.A.	N.A.
A_0077	dCTP	65091	HMDB0000998	N.D.	N.D.	N.D.	N.D.	N.D.	N.D.	N.D.	N.D.	N.D.	N.D.	N.D.	N.D.	N.A.	N.A.	N.A.	N.A.	N.A.	N.A.	N.A.	N.A.	N.A.	N.A.		N.A.	N.A.		N.A.	N.A.		N.A.	N.A.		N.A.	N.A.		N.A.	N.A.
A_0030	Dihydroxyacetone phosphate	668	HMDB0001473	N.D.	N.D.	N.D.	N.D.	N.D.	N.D.	48.8125	52.0102	N.D.	67.1526	59.5024	72.0542	N.A.	N.A.	N.A.	N.A.	50.4114	2.26115	66.2364	6.32584	N.A.	N.A.		1<	N.A.		1<	N.A.		1<	N.A.		1<	N.A.		1.31392	0.0359	*
A_0070	dTDP	164628	HMDB0001274	N.D.	N.D.	N.D.	N.D.	N.D.	N.D.	N.D.	N.D.	N.D.	N.D.	N.D.	N.D.	N.A.	N.A.	N.A.	N.A.	N.A.	N.A.	N.A.	N.A.	N.A.	N.A.		N.A.	N.A.		N.A.	N.A.		N.A.	N.A.		N.A.	N.A.		N.A.	N.A.
A_0059	dTMP	9700	HMDB0001227	N.D.	N.D.	N.D.	N.D.	N.D.	N.D.	N.D.	N.D.	N.D.	N.D.	N.D.	N.D.	N.A.	N.A.	N.A.	N.A.	N.A.	N.A.	N.A.	N.A.	N.A.	N.A.		N.A.	N.A.		N.A.	N.A.		N.A.	N.A.		N.A.	N.A.		N.A.	N.A.
A_0078	dTTP	64968	HMDB0001342	N.D.	N.D.	N.D.	N.D.	N.D.	N.D.	N.D.	N.D.	N.D.	N.D.	N.D.	N.D.	N.A.	N.A.	N.A.	N.A.	N.A.	N.A.	N.A.	N.A.	N.A.	N.A.		N.A.	N.A.		N.A.	N.A.		N.A.	N.A.		N.A.	N.A.		N.A.	N.A.
A_0045	Erythrose 4-phosphate	122357	HMDB0001321	N.D.	N.D.	N.D.	N.D.	N.D.	N.D.	N.D.	N.D.	N.D.	N.D.	N.D.	N.D.	N.A.	N.A.	N.A.	N.A.	N.A.	N.A.	N.A.	N.A.	N.A.	N.A.		N.A.	N.A.		N.A.	N.A.		N.A.	N.A.		N.A.	N.A.		N.A.	N.A.
A_0063	Fructose 1,6-diphosphate	172313	HMDB0001058	420.291	458.907	521.429	714.982	698.989	759.325	194.305	199.475	193.963	206.812	206.382	208.285	466.876	51.0379	724.432	31.2586	195.915	3.08834	207.16	0.997854	1.55166	0.0035164	**	0.419629	0.011396	*	0.443715	0.012604	*	0.270439	0.0010571	**	0.285962	0.0012029	**	1.0574	0.016751	*
A_0053	Fructose 6-phosphate	603	HMDB0000124	N.D.	N.D.	N.D.	N.D.	N.D.	N.D.	N.D.	N.D.	N.D.	N.D.	N.D.	N.D.	N.A.	N.A.	N.A.	N.A.	N.A.	N.A.	N.A.	N.A.	N.A.	N.A.		N.A.	N.A.		N.A.	N.A.		N.A.	N.A.		N.A.	N.A.		N.A.	N.A.
A_0007	Fumaric acid	444972	HMDB0000134	N.D.	N.D.	N.D.	N.D.	N.D.	N.D.	N.D.	N.D.	N.D.	N.D.	N.D.	N.D.	N.A.	N.A.	N.A.	N.A.	N.A.	N.A.	N.A.	N.A.	N.A.	N.A.		N.A.	N.A.		N.A.	N.A.		N.A.	N.A.		N.A.	N.A.		N.A.	N.A.
C_0015	GABA	119	HMDB0000112	N.D.	N.D.	N.D.	22.9303	N.D.	N.D.	17.7163	17.7492	12.668	15.7332	15.5129	16.2662	N.A.	N.A.	22.9303	N.A.	16.0445	2.92417	15.8375	0.387309	1<	N.A.		1<	N.A.		1<	N.A.		0.699708	N.A.		0.690678	N.A.		0.987095	0.91401
A_0076	GDP	8977	HMDB0001201	N.D.	N.D.	N.D.	100.706	118.359	101.177	25.5092	27.5937	26.3528	25.5033	33.4255	29.5481	N.A.	N.A.	106.747	10.059	26.4852	1.04852	29.4923	3.9614	1<	N.A.		1<	N.A.		1<	N.A.		0.248112	0.0048202	**	0.276282	0.0021902	**	1.11354	0.318
C_0070	Gln	738	HMDB0000641,HMDB0003423	45594.9	49726.2	50168.9	57349.6	56695.2	58935.3	16128.2	17453.5	17875.2	15902.4	15762.9	17207.6	48496.6	2522.73	57660.1	1151.86	17152.3	911.599	16291	796.856	1.18895	0.012757	*	0.35368	0.00075311	***	0.33592	0.00088934	***	0.297473	2.0154e-06	***	0.282535	3.1342e-06	***	0.949784	0.28649
C_0073	Glu	611	HMDB0000148,HMDB0003339	11238.8	12580.6	12530	14567.5	13953	14880.3	7764.02	7683.02	7744.64	7226.16	7470.05	7575.46	12116.5	760.492	14466.9	471.715	7730.56	42.2949	7423.89	179.165	1.19399	0.015721	*	0.638021	0.0097024	**	0.612711	0.006298	**	0.534361	0.0015143	**	0.513163	0.00042667	***	0.96033	0.090325
A_0044	Gluconic acid	10690	HMDB0000625	N.D.	121.075	N.D.	N.D.	N.D.	N.D.	42.1194	46.1144	43.4959	N.D.	N.D.	44.7157	121.075	N.A.	N.A.	N.A.	43.9099	2.02943	44.7157	N.A.	<1	N.A.		0.362667	N.A.		0.369322	N.A.		1<	N.A.		1<	N.A.		1.01835	N.A.
A_0054	Glucose 1-phosphate	65533	HMDB0001586	N.D.	N.D.	N.D.	N.D.	N.D.	N.D.	N.D.	N.D.	N.D.	N.D.	N.D.	N.D.	N.A.	N.A.	N.A.	N.A.	N.A.	N.A.	N.A.	N.A.	N.A.	N.A.		N.A.	N.A.		N.A.	N.A.		N.A.	N.A.		N.A.	N.A.		N.A.	N.A.
A_0052	Glucose 6-phosphate	5958	HMDB0001401	N.D.	N.D.	N.D.	N.D.	N.D.	N.D.	42.3049	31.1242	40.2977	46.1901	36.5623	37.919	N.A.	N.A.	N.A.	N.A.	37.9089	5.96087	40.2238	5.21128	N.A.	N.A.		1<	N.A.		1<	N.A.		1<	N.A.		1<	N.A.		1.06106	0.63966
C_0152	Glutathione (GSH)	124886	HMDB0000125	N.D.	N.D.	N.D.	N.D.	N.D.	N.D.	N.D.	N.D.	N.D.	N.D.	N.D.	N.D.	N.A.	N.A.	N.A.	N.A.	N.A.	N.A.	N.A.	N.A.	N.A.	N.A.		N.A.	N.A.		N.A.	N.A.		N.A.	N.A.		N.A.	N.A.		N.A.	N.A.
C_0151	Glutathione (GSSG)_divalent	65359		78.3392	73.6052	95.7174	123.904	122.314	116.426	27.0752	24.2059	25.9644	37.2575	36.416	29.6682	82.5539	11.643	120.881	3.93946	25.7485	1.44675	34.4472	4.1601	1.46427	0.020515	*	0.311899	0.012702	*	0.417269	0.011549	*	0.213007	0.00013649	***	0.284967	1.308e-05	***	1.33783	0.055763
C_0003	Gly	750	HMDB0000123	5891.8	6523.04	6275.59	7601.84	7191.66	7298.08	2787.95	2775.53	2766.04	2614.57	2701.15	2731.76	6230.14	318.066	7363.86	212.854	2776.51	10.9899	2682.49	60.7819	1.18197	0.0097817	**	0.445657	0.0027881	**	0.430567	0.0019856	**	0.377045	0.00069643	***	0.364278	0.00029097	***	0.96614	0.1113
A_0031	Glyceraldehyde 3-phosphate	729	HMDB0001112	N.D.	N.D.	N.D.	N.D.	N.D.	N.D.	N.D.	N.D.	N.D.	N.D.	N.D.	N.D.	N.A.	N.A.	N.A.	N.A.	N.A.	N.A.	N.A.	N.A.	N.A.	N.A.		N.A.	N.A.		N.A.	N.A.		N.A.	N.A.		N.A.	N.A.		N.A.	N.A.
A_0032	Glycerol 3-phosphate	439162	HMDB0000126	N.D.	N.D.	N.D.	N.D.	N.D.	N.D.	44.6619	41.0447	N.D.	41.8493	58.6298	43.6184	N.A.	N.A.	N.A.	N.A.	42.8533	2.55773	48.0325	9.22006	N.A.	N.A.		1<	N.A.		1<	N.A.		1<	N.A.		1<	N.A.		1.12086	0.43919
A_0002	Glycolic acid	757	HMDB0000115	N.D.	N.D.	N.D.	N.D.	N.D.	N.D.	N.D.	N.D.	N.D.	N.D.	N.D.	N.D.	N.A.	N.A.	N.A.	N.A.	N.A.	N.A.	N.A.	N.A.	N.A.	N.A.		N.A.	N.A.		N.A.	N.A.		N.A.	N.A.		N.A.	N.A.		N.A.	N.A.
A_0001	Glyoxylic acid	760	HMDB0000119	N.D.	N.D.	N.D.	N.D.	N.D.	N.D.	N.D.	N.D.	N.D.	N.D.	N.D.	N.D.	N.A.	N.A.	N.A.	N.A.	N.A.	N.A.	N.A.	N.A.	N.A.	N.A.		N.A.	N.A.		N.A.	N.A.		N.A.	N.A.		N.A.	N.A.		N.A.	N.A.
A_0067	GMP	6804	HMDB0001397	N.D.	N.D.	N.D.	N.D.	N.D.	N.D.	N.D.	N.D.	N.D.	N.D.	N.D.	N.D.	N.A.	N.A.	N.A.	N.A.	N.A.	N.A.	N.A.	N.A.	N.A.	N.A.		N.A.	N.A.		N.A.	N.A.		N.A.	N.A.		N.A.	N.A.		N.A.	N.A.
A_0083	GTP	6830	HMDB0001273	178.497	N.D.	204.807	272.235	232.424	301.421	45.4047	45.7072	40.816	40.1882	55.1063	42.8308	191.652	18.604	268.693	34.635	43.9759	2.7408	46.0418	7.96056	1.40198	0.048934	*	0.229457	0.053419		0.240236	0.036106	*	0.163666	0.0075322	**	0.171354	0.0058451	**	1.04698	0.7051
C_0077	Guanine	764	HMDB0000132	N.D.	N.D.	N.D.	N.D.	N.D.	N.D.	N.D.	N.D.	N.D.	N.D.	N.D.	N.D.	N.A.	N.A.	N.A.	N.A.	N.A.	N.A.	N.A.	N.A.	N.A.	N.A.		N.A.	N.A.		N.A.	N.A.		N.A.	N.A.		N.A.	N.A.		N.A.	N.A.
C_0145	Guanosine	6802	HMDB0000133	N.D.	N.D.	N.D.	N.D.	N.D.	N.D.	N.D.	N.D.	N.D.	N.D.	N.D.	N.D.	N.A.	N.A.	N.A.	N.A.	N.A.	N.A.	N.A.	N.A.	N.A.	N.A.		N.A.	N.A.		N.A.	N.A.		N.A.	N.A.		N.A.	N.A.		N.A.	N.A.
C_0081	His	773	HMDB0000177	3366.17	3158.38	3674.59	4279.57	4168	4293.16	1489.41	1570.88	1459.87	1375.01	1398.31	1400.47	3399.72	259.738	4246.91	68.6747	1506.72	57.4969	1391.26	14.1199	1.2492	0.023785	*	0.44319	0.0045498	**	0.409229	0.0054186	**	0.35478	1.0745e-06	***	0.327594	0.00010983	***	0.923372	0.066173
C_0031	Homoserine	12647	HMDB0000719	N.D.	N.D.	N.D.	N.D.	N.D.	N.D.	N.D.	N.D.	N.D.	N.D.	N.D.	N.D.	N.A.	N.A.	N.A.	N.A.	N.A.	N.A.	N.A.	N.A.	N.A.	N.A.		N.A.	N.A.		N.A.	N.A.		N.A.	N.A.		N.A.	N.A.		N.A.	N.A.
C_0047	Hydroxyproline	5810	HMDB0000725	6329.03	6547.66	6444.37	7552.5	6704.28	7266.94	2573.67	2451.13	2415.44	2343.79	2368.04	2297.07	6440.35	109.371	7174.57	431.588	2480.08	82.9929	2336.3	36.0744	1.114	0.090458		0.385085	2.0749e-06	***	0.36276	6.066e-05	***	0.345676	0.0020875	**	0.325636	0.002494	**	0.942026	0.078481
C_0057	Hypoxanthine	790	HMDB0000157	318.226	363.374	318.645	380.113	376.421	379.381	100.151	98.4942	108.036	97.2162	102.622	97.0898	333.415	25.9459	378.638	1.95482	102.227	5.09829	98.9761	3.15821	1.13564	0.093609		0.306606	0.0031593	**	0.296855	0.0036387	**	0.269986	1.5138e-05	***	0.2614	2.652e-07	***	0.968199	0.41063
C_0049	Ile	791	HMDB0000172	9462.66	11424.9	11346.4	12636.8	11197.1	14409.9	4447.06	4225.45	4620.4	4165.16	4123.57	4466.99	10744.7	1110.94	12747.9	1609.26	4430.97	197.963	4251.9	187.424	1.18644	0.15961		0.412388	0.0085384	**	0.395723	0.0081996	**	0.347583	0.011325	*	0.333537	0.010937	*	0.959588	0.31895
A_0066	IMP	8582	HMDB0000175	133.495	193.776	N.D.	N.D.	170.881	N.D.	75.4978	59.7557	72.8025	91.2739	94.2677	86.1115	163.635	42.6257	170.881	N.A.	69.352	8.41919	90.551	4.12586	1.04428	N.A.		0.42382	0.1893		0.55337	0.24724		0.40585	N.A.		0.529907	N.A.		1.30567	0.031308	*
C_0140	Inosine	6021	HMDB0000195	17.5328	12.9566	11.4419	22.7679	29.1652	25.0021	N.D.	N.D.	N.D.	4.97695	N.D.	N.D.	13.9771	3.17109	25.6451	3.24674	N.A.	N.A.	4.97695	N.A.	1.83479	0.011235	*	<1	N.A.		0.356078	N.A.		<1	N.A.		0.19407	N.A.		1<	N.A.
A_0040	Isocitric acid	1198	HMDB0000193	N.D.	N.D.	N.D.	N.D.	N.D.	N.D.	N.D.	65.5942	67.622	59.2227	50.1974	N.D.	N.A.	N.A.	N.A.	N.A.	66.6081	1.43391	54.7101	6.38183	N.A.	N.A.		1<	N.A.		1<	N.A.		1<	N.A.		1<	N.A.		0.821373	0.21724
A_0004	Lactic acid	612	HMDB0000190,HMDB0001311	61829.9	61148.2	59644.7	69206.2	71805.4	75122.5	36992.1	35794.6	38509	35210.2	36535	36508.9	60874.3	1118.04	72044.7	2965.43	37098.6	1360.3	36084.7	757.463	1.1835	0.0138	*	0.609429	2.6787e-05	***	0.592774	1.8769e-05	***	0.514938	0.00050761	***	0.500865	0.0013153	**	0.97267	0.3383
C_0050	Leu	857	HMDB0000687	10621.4	12420.8	12582.5	13524.9	11951.1	14145.5	4287.77	4161.43	4557.98	4176.96	4137.96	4520.58	11874.9	1088.55	13207.2	1131.15	4335.73	202.574	4278.5	210.555	1.11219	0.21564		0.365116	0.0055417	**	0.360298	0.0053619	**	0.328286	0.0043318	**	0.323953	0.0042013	**	0.986802	0.75152
C_0071	Lys	866	HMDB0000182,HMDB0003405	8229.27	9102.94	9019.03	10430.8	10417.2	10880.1	3562.39	3626.28	3645.96	3328.51	3404.3	3576.76	8783.74	482.02	10576	263.416	3611.54	43.6902	3436.52	127.223	1.20405	0.010062	*	0.411162	0.0026977	**	0.391236	0.0015539	**	0.341484	0.00034664	***	0.324934	4.0438e-05	***	0.951538	0.12866
A_0016	Malic acid	525	HMDB0000156,HMDB0000744	677.047	582.04	577.898	645.052	762.86	822.307	284.889	325.699	345.821	300.909	307.291	320.36	612.328	56.0862	743.407	90.2144	318.803	31.0459	309.52	9.91547	1.21407	0.11282		0.520641	0.0036223	**	0.50548	0.009529	**	0.428841	0.0087388	**	0.416353	0.01329	*	0.970881	0.66322
A_0074	Malonyl CoA_divalent	644066		N.D.	N.D.	N.D.	N.D.	N.D.	N.D.	N.D.	N.D.	N.D.	N.D.	N.D.	N.D.	N.A.	N.A.	N.A.	N.A.	N.A.	N.A.	N.A.	N.A.	N.A.	N.A.		N.A.	N.A.		N.A.	N.A.		N.A.	N.A.		N.A.	N.A.		N.A.	N.A.
C_0075	Met	876	HMDB0000696	2088.78	2611.03	2690.18	3009.55	2961.96	3047.96	1113.98	970.206	1187.99	1042.07	1063.49	1058.7	2463.33	326.774	3006.49	43.0813	1090.73	110.739	1054.75	11.2438	1.2205	0.099992		0.442785	0.011603	*	0.428182	0.017377	*	0.36279	0.00027599	***	0.350825	6.4712e-05	***	0.967018	0.63095
C_0014	N,N-Dimethylglycine	673	HMDB0000092	57.8544	61.1016	62.5742	62.5355	67.7777	79.5343	23.092	29.999	22.7119	17.2945	17.364	18.627	60.5101	2.41485	69.9492	8.70495	25.2676	4.10186	17.7618	0.750071	1.15599	0.19499		0.417577	0.00069378	***	0.293535	0.0004198	***	0.361229	0.004849	**	0.253924	0.0087623	**	0.702947	0.08227
A_0087	NAD+	5893	HMDB0000902	N.D.	N.D.	N.D.	N.D.	N.D.	N.D.	50.9874	43.8981	44.1861	39.9631	33.8087	39.613	N.A.	N.A.	N.A.	N.A.	46.3572	4.01247	37.7949	3.45659	N.A.	N.A.		1<	N.A.		1<	N.A.		1<	N.A.		1<	N.A.		0.815298	0.050017
A_0088	NADP+	5886	HMDB0000217	N.D.	N.D.	N.D.	N.D.	N.D.	N.D.	N.D.	N.D.	N.D.	N.D.	N.D.	N.D.	N.A.	N.A.	N.A.	N.A.	N.A.	N.A.	N.A.	N.A.	N.A.	N.A.		N.A.	N.A.		N.A.	N.A.		N.A.	N.A.		N.A.	N.A.		N.A.	N.A.
C_0052	Ornithine	389	HMDB0000214,HMDB0003374	2036.95	2114.12	2161.63	2435.57	2456.8	2505.11	1522.97	1826.38	1722.5	1649.9	1702.97	1593.75	2104.23	62.9233	2465.83	35.6338	1690.62	154.194	1648.87	54.6129	1.17184	0.0026331	**	0.803436	0.02963	*	0.783598	0.00076306	***	0.685618	0.0099394	**	0.66869	8.3579e-05	***	0.975309	0.69394
C_0088	Phe	994	HMDB0000159	3386.02	3621.93	3594.5	4139.51	3900.03	4102.74	1474.22	1444.27	1435.21	1359.1	1389.59	1385.51	3534.15	129.019	4047.42	128.965	1451.24	20.4144	1378.06	16.5524	1.14523	0.0081996	**	0.410632	0.0010034	**	0.389928	0.0010142	**	0.358558	0.00063161	***	0.340479	0.0006522	***	0.949581	0.0094443	**
A_0028	Phosphoenolpyruvic acid	1005	HMDB0000263	N.D.	N.D.	N.D.	N.D.	N.D.	N.D.	N.D.	N.D.	N.D.	N.D.	N.D.	N.D.	N.A.	N.A.	N.A.	N.A.	N.A.	N.A.	N.A.	N.A.	N.A.	N.A.		N.A.	N.A.		N.A.	N.A.		N.A.	N.A.		N.A.	N.A.		N.A.	N.A.
C_0027	Pro	614	HMDB0000162,HMDB0003411	5244.72	5664.71	5873.83	5976.05	6254.73	6898.85	2126.7	2374.1	2332.12	2088.66	2141.96	2263.13	5594.42	320.392	6376.54	473.306	2277.64	132.393	2164.58	89.4067	1.1398	0.08577		0.407127	0.00091956	***	0.386919	0.0015853	**	0.35719	0.0025718	**	0.33946	0.0032339	**	0.950363	0.29612
A_0069	PRPP	7339	HMDB0000280	N.D.	N.D.	N.D.	N.D.	N.D.	N.D.	N.D.	N.D.	N.D.	N.D.	N.D.	N.D.	N.A.	N.A.	N.A.	N.A.	N.A.	N.A.	N.A.	N.A.	N.A.	N.A.		N.A.	N.A.		N.A.	N.A.		N.A.	N.A.		N.A.	N.A.		N.A.	N.A.
C_0007	Putrescine	1045	HMDB0001414	11.7667	N.D.	13.6388	23.8038	13.0682	17.6102	14.5469	21.7365	21.6252	18.2651	16.0865	21.501	12.7027	1.32382	18.1607	5.38893	19.3029	4.11919	18.6176	2.72439	1.42967	0.21659		1.51958	0.0964		1.46563	0.049746	*	1.06289	0.786		1.02516	0.90414		0.964498	0.82359
A_0003	Pyruvic acid	1060	HMDB0000243	N.D.	N.D.	N.D.	N.D.	N.D.	N.D.	N.D.	N.D.	N.D.	N.D.	N.D.	N.D.	N.A.	N.A.	N.A.	N.A.	N.A.	N.A.	N.A.	N.A.	N.A.	N.A.		N.A.	N.A.		N.A.	N.A.		N.A.	N.A.		N.A.	N.A.		N.A.	N.A.
A_0049	Ribose 5-phosphate	439167	HMDB0001548	N.D.	N.D.	N.D.	N.D.	N.D.	N.D.	N.D.	N.D.	N.D.	N.D.	N.D.	N.D.	N.A.	N.A.	N.A.	N.A.	N.A.	N.A.	N.A.	N.A.	N.A.	N.A.		N.A.	N.A.		N.A.	N.A.		N.A.	N.A.		N.A.	N.A.		N.A.	N.A.
A_0050	Ribulose 5-phosphate	439184	HMDB0000618	N.D.	N.D.	N.D.	N.D.	N.D.	N.D.	N.D.	N.D.	N.D.	N.D.	N.D.	N.D.	N.A.	N.A.	N.A.	N.A.	N.A.	N.A.	N.A.	N.A.	N.A.	N.A.		N.A.	N.A.		N.A.	N.A.		N.A.	N.A.		N.A.	N.A.		N.A.	N.A.
C_0156	S-Adenosylmethionine	34755	HMDB0001185	5.03003	N.D.	N.D.	N.D.	N.D.	N.D.	5.34919	N.D.	N.D.	5.52103	N.D.	6.482	5.03003	N.A.	N.A.	N.A.	5.34919	N.A.	6.00152	0.679513	<1	N.A.		1.06345	N.A.		1.19314	N.A.		1<	N.A.		1<	N.A.		1.12195	N.A.
C_0010	Sarcosine	1088	HMDB0000271	49.0339	45.4736	18.5136	44.0216	29.2983	63.4471	9.16511	N.D.	N.D.	19.9498	17.3041	N.D.	37.6737	16.6884	45.589	17.1282	9.16511	N.A.	18.627	1.87081	1.2101	0.59716		0.243276	N.A.		0.494428	0.18468		0.201038	N.A.		0.408584	0.10985		2.03238	N.A.
A_0057	Sedoheptulose 7-phosphate	165007	HMDB0001068	N.D.	N.D.	N.D.	N.D.	N.D.	N.D.	N.D.	N.D.	N.D.	N.D.	N.D.	N.D.	N.A.	N.A.	N.A.	N.A.	N.A.	N.A.	N.A.	N.A.	N.A.	N.A.		N.A.	N.A.		N.A.	N.A.		N.A.	N.A.		N.A.	N.A.		N.A.	N.A.
C_0019	Ser	617	HMDB0000187,HMDB0003406	9091.16	9464.27	9098.76	10518.7	10449.1	10792.7	3848.04	4011.71	3967.27	3675.39	3600.41	3819.38	9218.06	213.256	10586.9	181.652	3942.34	84.6393	3698.39	111.281	1.14849	0.0011914	**	0.427676	0.00010314	***	0.401211	3.3713e-05	***	0.37238	1.9947e-05	***	0.349337	4.7311e-06	***	0.93812	0.04272	*
C_0068	Spermidine	1102	HMDB0001257	284.785	269.006	258.032	415.45	405.737	399.665	45.1861	52.1837	62.835	43.4588	48.4724	52.545	270.608	13.4482	406.951	7.96204	53.4016	8.88729	48.1587	4.55119	1.50384	0.00040287	***	0.19734	6.1651e-05	***	0.177965	0.00042149	***	0.131224	9.8798e-07	***	0.11834	3.9063e-06	***	0.901822	0.43053
C_0111	Spermine	1103	HMDB0001256	1025.34	958.417	1068.14	1313.69	1258.9	1374.28	23.3208	N.D.	N.D.	23.9596	N.D.	22.1863	1017.3	55.3037	1315.63	57.714	23.3208	N.A.	23.0729	1.25393	1.29325	0.0029682	**	0.0229242	N.A.		0.0226805	0.0010218	**	0.017726	N.A.		0.0175376	0.00065875	***	0.989372	N.A.
A_0009	Succinic acid	1110	HMDB0000254	2028.98	2141.98	2165.4	2515.37	2789.27	2630.07	929.27	882.948	994.388	915.431	877.82	877.763	2112.12	72.948	2644.9	137.55	935.535	55.9834	890.338	21.7314	1.25225	0.0092231	**	0.442937	4.0946e-05	***	0.421537	0.00051304	***	0.353713	0.0005871	***	0.336624	0.0016446	**	0.951688	0.29617
C_0032	Thr	6288	HMDB0000167	4908.97	5310.46	5376.24	6148.93	5871.02	6175.84	2289.66	2159.62	2233.61	2170.13	2175.91	2174.52	5198.56	252.936	6065.26	168.758	2227.63	65.2266	2173.52	3.01784	1.16672	0.011088	*	0.428509	0.0013993	**	0.418101	0.0023195	**	0.367277	0.00013855	***	0.358356	0.00062397	***	0.97571	0.28718
C_0129	Thymidine	5789	HMDB0000273	49.6378	N.D.	61.7992	53.4895	57.5578	64.4858	16.321	N.D.	N.D.	15.7472	N.D.	17.568	55.7185	8.59939	58.511	5.55974	16.321	N.A.	16.6576	1.28748	1.05012	0.73304		0.29292	N.A.		0.29896	0.092273		0.278939	N.A.		0.284692	0.003592	**	1.02062	N.A.
C_0042	Thymine	1135	HMDB0000262	N.D.	N.D.	N.D.	N.D.	N.D.	N.D.	N.D.	N.D.	N.D.	N.D.	N.D.	N.D.	N.A.	N.A.	N.A.	N.A.	N.A.	N.A.	N.A.	N.A.	N.A.	N.A.		N.A.	N.A.		N.A.	N.A.		N.A.	N.A.		N.A.	N.A.		N.A.	N.A.
C_0114	Trp	1148	HMDB0000929	837.19	912.339	855.888	918.766	1016.44	1074.04	340.045	333.485	329.31	307.299	316.526	316.571	868.472	39.123	1003.08	78.4967	334.28	5.41151	313.465	5.34034	1.155	0.078216		0.384906	0.0015018	**	0.360939	0.0013938	**	0.333252	0.0044076	**	0.312502	0.0041486	**	0.937733	0.0090284	**
C_0098	Tyr	1153	HMDB0000158	3910.68	4060.03	3822.23	4473.54	4226.04	4543.56	1635.89	1611.05	1608.46	1477.19	1559.35	1485.54	3930.98	120.192	4414.38	166.825	1618.47	15.1464	1507.36	45.2177	1.12297	0.018398	*	0.411721	0.00076291	***	0.383456	0.00020265	***	0.366635	0.0010924	**	0.341465	0.00053811	***	0.93135	0.039848	*
C_0060	Tyramine	5610	HMDB0000306	N.D.	N.D.	N.D.	N.D.	N.D.	N.D.	N.D.	N.D.	N.D.	N.D.	N.D.	N.D.	N.A.	N.A.	N.A.	N.A.	N.A.	N.A.	N.A.	N.A.	N.A.	N.A.		N.A.	N.A.		N.A.	N.A.		N.A.	N.A.		N.A.	N.A.		N.A.	N.A.
A_0072	UDP	6031	HMDB0000295	N.D.	N.D.	N.D.	N.D.	N.D.	N.D.	34.0997	32.9231	27.4779	34.1632	31.443	31.9115	N.A.	N.A.	N.A.	N.A.	31.5002	3.53279	32.5059	1.45429	N.A.	N.A.		1<	N.A.		1<	N.A.		1<	N.A.		1<	N.A.		1.03192	0.68306
A_0061	UMP	6030	HMDB0000288	N.D.	N.D.	N.D.	N.D.	N.D.	N.D.	N.D.	N.D.	N.D.	N.D.	N.D.	N.D.	N.A.	N.A.	N.A.	N.A.	N.A.	N.A.	N.A.	N.A.	N.A.	N.A.		N.A.	N.A.		N.A.	N.A.		N.A.	N.A.		N.A.	N.A.		N.A.	N.A.
C_0024	Uracil	1174	HMDB0000300	130.789	145.661	102.177	177.305	131.826	152.194	N.D.	N.D.	N.D.	N.D.	N.D.	N.D.	126.209	22.1008	153.775	22.7807	N.A.	N.A.	N.A.	N.A.	1.21841	0.20702		<1	N.A.		<1	N.A.		<1	N.A.		<1	N.A.		N.A.	N.A.
C_0131	Uridine	6029	HMDB0000296	252.812	209.008	220.455	286.169	246.272	246.989	42.0014	45.9047	45.5654	36.9907	37.1195	46.5267	227.425	22.7187	259.81	22.8306	44.4905	2.16232	40.2123	5.46881	1.1424	0.15655		0.195627	0.0047913	**	0.176816	0.0032843	**	0.171242	0.0034825	**	0.154776	0.0023415	**	0.90384	0.30853
A_0080	UTP	6133	HMDB0000285	122.143	N.D.	137.515	169.351	193.694	214.801	49.0522	31.1876	51.5411	46.7846	46.6031	39.79	129.829	10.8694	192.615	22.7444	43.927	11.1026	44.3926	3.98699	1.48361	0.027191	*	0.338345	0.0083679	**	0.341931	0.04046	*	0.228055	0.0023306	**	0.230473	0.006448	**	1.0106	0.95057
C_0030	Val	1182	HMDB0000883	5967.97	6697.01	6686.79	7435.59	7310.34	7944.29	2501.08	2539.52	2655.67	2409.83	2429.95	2585.68	6450.59	417.993	7563.4	335.748	2565.42	80.4869	2475.15	96.2479	1.17251	0.024682	*	0.397704	0.0029184	**	0.38371	0.0024764	**	0.339189	0.00088765	***	0.327254	0.00068644	***	0.964813	0.28267
C_0008	β-Ala	239	HMDB0000056	133.264	139.947	140.169	175.993	146.086	161.13	85.2307	75.7826	89.9824	78.3227	75.9702	79.1305	137.793	3.92423	161.07	14.9538	83.6652	7.22818	77.8078	1.64187	1.16892	0.10613		0.607178	0.0012719	**	0.56467	0.00031702	***	0.519434	0.0045684	**	0.483069	0.0099042	**	0.92999	0.29379
