## Supplementary material for "Integrated transcriptomic, metabolomic, and lipidomic analyses reveal a unique lipid profile of regulatory T cells upon activation": Table.S11

### Sheet: Sheet1
Panel1 Treg sorting
Target	Fluorophores	Clone	Species	Supplier
CD3	PerCP-Cy5.5	OKT3	Human	Biolegend
CD4	APC-Cy7	RPA-T4	Human	Biolegend
CD25	PE-Cy7	2A3	Human	Biolegend
CD127	FITC	A01D4	Human	Biolegend
Panel2 Treg lysosme
Target	Fluorophore	Clone	Species	Supplier
CD3	PerCP-Cy5.5	OKT3	Human	Biolegend
CD4	APC-Cy7	RPA-T4	Human	Biolegend
CD25	PE-Cy7	2A3	Human	Biolegend
CD127	PE-Dazzle594	A01D4	Human	Biolegend
FOXP3	FITC	259D	Human	Biolegend
LAMP1	PE	H4A3	Human	Biolegend
LAMP2	APC	H4B4	Human	Biolegend
Panel3 Treg mitochondria
Target	Fluorophore	Clone	Species	Supplier
CD3	PerCP-Cy5.5	OKT3	Human	Biolegend
CD4	APC-Cy7	RPA-T4	Human	Biolegend
CD25	PE-Cy7	2A3	Human	Biolegend
CD127	PE-Dazzle594	A01D4	Human	Biolegend
FOXP3	FITC	259D	Human	Biolegend
MT-1	PE			Dojindo
7-AAD	APC			Biolegend
Panel4 Treg peroxisome
Target	Fluorophore	Clone	Species	Supplier
CD3	PerCP-Cy5.5	OKT3	Human	Biolegend
CD4	APC-Cy7	RPA-T4	Human	Biolegend
CD25	PE-Cy7	2A3	Human	Biolegend
CD127	PE-Dazzle594	A01D4	Human	Biolegend
FOXP3	FITC	259D	Human	Biolegend
PPARG	PE	NBP2-22106PE	Human	Novus Biologics
CD36	APC	5-271	Human	Biolegend
