## Supplementary material for "Integrated transcriptomic, metabolomic, and lipidomic analyses reveal a unique lipid profile of regulatory T cells upon activation": Table.S12

### Sheet: Sheet1
Target	Assay ID
LAMP1	Hs00931461_m1
LAMP2	Hs00174474_m1
TFE3	Hs00232406_m1
TFEB	Hs01065085_m1
CD36	Hs00354519_m1
PPARG	Hs01115513_m1
FFAR1	Hs03045166_s1
FFAR2	Hs00271142_s1
FFAR3	Hs02519193_g1
FFAR4	Hs00699184_m1
HPRT	Hs02800695_m1
